# Stem cell transcriptional profiles from mouse subspecies reveal *cis*-regulatory evolution at translation genes

**DOI:** 10.1101/2023.07.18.549406

**Authors:** Noah M. Simon, Yujin Kim, Diana M. Bautista, James R. Dutton, Rachel B. Brem

## Abstract

A key goal of evolutionary genomics is to harness molecular data to draw inferences about selective forces that have acted on genomes. The field progresses in large part through the development of advanced molecular-evolution analysis methods. Here we explored the intersection between classical sequence-based tests for selection and an empirical expression-based approach, using stem cells from *Mus musculus* subspecies as a model. Using a test of directional, *cis*-regulatory evolution across genes in pathways, we discovered a unique program of induction of translation genes in stem cells of the Southeast Asian mouse *M. m. castaneus* relative to its sister taxa. We then mined population-genomic sequences to pursue underlying regulatory mechanisms for this expression divergence, finding robust evidence for alleles unique to *M. m. castaneus* at the upstream regions of the translation genes. We interpret our data under a model of changes in lineage-specific pressures across *Mus musculus* in stem cells with high translational capacity. Our findings underscore the rigor of integrating expression and sequence-based methods to generate hypotheses about evolutionary events from long ago.
