## Supplementary material for "Stem cell transcriptional profiles from mouse subspecies reveal *cis*-regulatory evolution at translation genes": Table 1

### Sheet: Sheet 1
TF	OR	ANOVA p	p-adj
Aebp2	0.244268	1.43475e-05	0.0054083
Tlx1	0.32797	1.76166e-05	0.0054083
Ctr9	1.47009	0.000160552	0.0328597
Rfx6	2.63493	0.000215162	0.0330273
Hoxa11	2.6489	0.000575968	0.0694252
Mllt3	0.486034	0.000733121	0.0694252
Ehmt2	4.20396	0.000791492	0.0694252
