## Supplementary material for "Stem cell transcriptional profiles from mouse subspecies reveal *cis*-regulatory evolution at translation genes": Table S6

### Sheet: Sheet 1
GO_term	total_number_of_genes	sum_sign_statistic	resampling_P_val	adjusted_P
translation	157	-46.0534	0	0
cytoplasmic translation	19	-19.0086	0.0003	0.01845
ribosomal large subunit assembly	17	-13.4545	0.0043	0.14022
ion transport	188	-34.7538	0.005	0.14022
actin filament organization	65	21.3075	0.0057	0.14022
proteasome-mediated ubiquitin-dependent protein catabolic process	97	21.1225	0.0184	0.3772
regulation of cell population proliferation	102	20.2472	0.0287	0.5043
meiotic cell cycle	57	13.9023	0.0429	0.659587
neuron projection development	76	-13.7542	0.0745	0.809211
protein stabilization	92	-14.8726	0.08	0.809211
negative regulation of protein binding	39	-9.33316	0.0909	0.809211
mRNA transport	61	11.3701	0.0931	0.809211
positive regulation of GTPase activity	70	-11.7387	0.1042	0.809211
rhythmic process	90	-13.6959	0.1046	0.809211
intracellular signal transduction	205	20.3022	0.1063	0.809211
defense response to virus	65	-11.3811	0.1074	0.809211
ribosomal small subunit biogenesis	10	-4.30682	0.1193	0.809211
cytoskeleton organization	56	10.2404	0.1209	0.809211
cell migration	124	14.9955	0.125	0.809211
angiogenesis	123	-14.0397	0.1439	0.884985
transmembrane transport	139	-14.4405	0.1631	0.908596
regulation of apoptotic process	99	12.1217	0.1661	0.908596
lipid catabolic process	42	-7.65316	0.1699	0.908596
positive regulation of translation	44	-7.32407	0.1901	0.922027
protein dephosphorylation	75	-9.74001	0.1932	0.922027
cell cycle	391	-22.4039	0.1949	0.922027
cellular response to hypoxia	35	-6.27031	0.2051	0.927332
Wnt signaling pathway	105	-10.9817	0.2111	0.927332
positive regulation of transcription, DNA-templated	315	-19.097	0.223	0.935483
stem cell population maintenance	46	-6.80256	0.2399	0.935483
positive regulation of apoptotic process	193	-13.6083	0.2711	0.935483
positive regulation of NF-kappaB transcription factor activity	64	7.28994	0.2857	0.935483
spermatogenesis	166	11.8893	0.2875	0.935483
cellular response to DNA damage stimulus	315	-16.2423	0.2978	0.935483
protein polyubiquitination	84	8.00593	0.3059	0.935483
chromosome segregation	61	6.78219	0.3108	0.935483
G protein-coupled receptor signaling pathway	88	-7.955	0.3158	0.935483
protein localization to plasma membrane	82	-7.29641	0.3458	0.935483
negative regulation of transcription, DNA-templated	278	-13.7669	0.3467	0.935483
positive regulation of cell population proliferation	213	-11.8477	0.3522	0.935483
response to drug	65	6.34569	0.353	0.935483
regulation of translation	87	7.17358	0.3595	0.935483
rRNA processing	88	-7.28621	0.3639	0.935483
autophagy	99	-7.62796	0.3703	0.935483
ubiquitin-dependent protein catabolic process	155	9.67612	0.3765	0.935483
positive regulation of ERK1 and ERK2 cascade	79	-6.64771	0.3767	0.935483
cell-cell adhesion	62	5.80965	0.3844	0.935483
heart development	120	-8.09612	0.3851	0.935483
DNA repair	244	-11.2671	0.4086	0.935483
post-embryonic development	46	-4.58761	0.4098	0.935483
regulation of transcription by RNA polymerase II	277	-11.7943	0.426	0.935483
oxidation-reduction process	250	-11.1106	0.4278	0.935483
nervous system development	186	9.32041	0.4304	0.935483
negative regulation of cell growth	72	5.51497	0.4424	0.935483
chromatin remodeling	58	-4.73743	0.4432	0.935483
positive regulation of transcription by RNA polymerase II	556	-15.4202	0.4727	0.935483
positive regulation of cell growth	46	-3.85682	0.4821	0.935483
positive regulation of neuron projection development	80	5.05746	0.492	0.935483
response to oxidative stress	57	4.34825	0.4921	0.935483
RNA splicing	156	7.40058	0.4936	0.935483
mitotic cell cycle	72	4.59813	0.5065	0.935483
apoptotic process	308	-10.1054	0.5149	0.935483
in utero embryonic development	183	7.50418	0.5264	0.935483
carbohydrate metabolic process	94	-5.15739	0.5282	0.935483
Golgi organization	64	-4.05909	0.5342	0.935483
regulation of transcription, DNA-templated	428	-11.5843	0.5353	0.935483
negative regulation of transcription by RNA polymerase II	400	-10.9625	0.5439	0.935483
intracellular protein transport	185	-7.05248	0.5536	0.935483
protein transport	375	-10.2939	0.556	0.935483
vesicle-mediated transport	154	-6.28146	0.5695	0.935483
negative regulation of apoptotic process	255	8.10879	0.5752	0.935483
axon guidance	79	-4.04346	0.5759	0.935483
positive regulation of MAPK cascade	54	3.25197	0.5865	0.935483
endocytosis	112	-4.72022	0.6012	0.935483
fatty acid metabolic process	82	3.93528	0.6029	0.935483
transcription, DNA-templated	62	-3.36346	0.6049	0.935483
chromatin organization	180	-6.03379	0.6083	0.935483
response to hypoxia	53	3.01449	0.6116	0.935483
mRNA processing	201	6.10341	0.6221	0.935483
actin cytoskeleton organization	97	-3.97338	0.6327	0.935483
neuron migration	58	2.85457	0.6389	0.935483
negative regulation of cell population proliferation	186	-5.50167	0.6462	0.935483
protein autophosphorylation	96	-3.71659	0.6472	0.935483
transcription by RNA polymerase II	68	-2.94754	0.6568	0.935483
protein ubiquitination	162	-4.87428	0.6591	0.935483
negative regulation of neuron apoptotic process	77	3.20117	0.6635	0.935483
mRNA splicing, via spliceosome	89	3.47854	0.6651	0.935483
inflammatory response	88	-3.29542	0.6774	0.935483
positive regulation of gene expression	207	5.1306	0.681	0.935483
cellular response to leukemia inhibitory factor	82	-3.08951	0.6845	0.935483
positive regulation of I-kappaB kinase/NF-kappaB signaling	47	2.11306	0.6968	0.941829
multicellular organism development	416	6.49703	0.7189	0.957809
phosphorylation	320	-5.2024	0.7405	0.957809
positive regulation of protein phosphorylation	106	-2.82122	0.7485	0.957809
regulation of cell cycle	82	-2.24169	0.771	0.957809
innate immune response	134	-2.6908	0.7842	0.957809
signal transduction	317	4.27498	0.7855	0.957809
protein phosphorylation	291	-4.03722	0.7908	0.957809
positive regulation of cell migration	125	2.40122	0.7984	0.957809
immune system process	157	-2.59341	0.8066	0.957809
cell adhesion	175	-2.69495	0.8138	0.957809
regulation of gene expression	172	2.63837	0.8162	0.957809
cell differentiation	398	4.06173	0.8247	0.957809
cell division	239	2.78146	0.831	0.957809
negative regulation of gene expression	150	2.02074	0.8511	0.957809
lipid metabolic process	254	2.52352	0.8525	0.957809
proteolysis	186	2.2143	0.8551	0.957809
negative regulation of neuron projection development	43	0.842912	0.8674	0.957809
ribosome biogenesis	61	-0.936383	0.8848	0.957809
regulation of cell shape	75	-1.0629	0.8848	0.957809
regulation of alternative mRNA splicing, via spliceosome	37	-0.684709	0.8876	0.957809
biological_process	820	-3.52119	0.8882	0.957809
metabolic process	96	1.10373	0.8888	0.957809
microtubule cytoskeleton organization	75	0.909315	0.8925	0.957809
lung development	49	0.68251	0.8975	0.957809
cell population proliferation	87	-0.903488	0.9033	0.957809
methylation	94	-0.652636	0.9342	0.982108
dendrite morphogenesis	32	0.137155	0.9548	0.993679
protein folding	56	-0.262909	0.9614	0.993679
sensory perception of sound	60	-0.218409	0.9697	0.993679
dephosphorylation	56	0.104544	0.9824	0.993679
cilium assembly	115	-0.155937	0.9856	0.993679
cell projection organization	112	0.0556975	0.9945	0.9945
