## Supplementary material for "Stem cell transcriptional profiles from mouse subspecies reveal *cis*-regulatory evolution at translation genes": Table S7

### Sheet: Sheet 1
TF	OR	anova_pval	BH
Aebp2	0.244268	1.43475e-05	0.0054083
Tlx1	0.32797	1.76166e-05	0.0054083
Ctr9	1.47009	0.000160552	0.0328597
Rfx6	2.63493	0.000215162	0.0330273
Hoxa11	2.6489	0.000575968	0.0694252
Mllt3	0.486034	0.000733121	0.0694252
Ehmt2	4.20396	0.000791492	0.0694252
Msx1	1.52627	0.00165855	0.127294
Mafa	0.58539	0.00197996	0.135077
Znf296	0.626162	0.00564387	0.346533
Fbxl19	0.492324	0.00675012	0.37678
Spib	1.59892	0.0095263	0.452778
Ell	0.656942	0.00958651	0.452778
Spin1	0.484682	0.0108876	0.477501
ND5	1.69814	0.0133133	0.532885
Ell2	0.552421	0.0138863	0.532885
Brwd1	1.69979	0.0177958	0.642744
Pwwp2b	0.415163	0.0193028	0.649863
Foxh1	0.88932	0.0201098	0.649863
Nlrc5	0.618537	0.0238233	0.731376
Nfatc1	1.41655	0.026839	0.784722
Htatsf1	0.687405	0.0311764	0.845274
Dlx6	1.50882	0.0325263	0.845274
Nr5a1	1.23168	0.034358	0.845274
Spen	0.645515	0.0344167	0.845274
Nucks1	0.613653	0.0373779	0.882693
Gtf3c1	0.730728	0.0400518	0.908833
Foxd3	0.580932	0.0414452	0.908833
Nfkb1	0.72601	0.0449535	0.930705
Chd8	0.68136	0.0466495	0.930705
Taf10	0.678105	0.04699	0.930705
Gli2	0.728312	0.0487012	0.934454
Foxa3	0.588184	0.0513471	0.94433
Tbx19	0.675525	0.0537287	0.94433
Nelfb	0.611756	0.0538299	0.94433
Foxo1	0.678731	0.0559581	0.954397
Lhx6	0.621765	0.0626624	0.979071
Aff4	0.524631	0.0628254	0.979071
Cbx2	0.599133	0.0635299	0.979071
Nacc1	0.782663	0.0641483	0.979071
Ets2	0.701399	0.0658589	0.979071
Obox1	0.652335	0.0695214	0.979071
Zc3h11a	0.745303	0.0703766	0.979071
Zmynd8	0.717097	0.0727587	0.979071
Mef2d	0.758749	0.0727643	0.979071
Wdr5	1.12127	0.0738933	0.979071
Cbfb	0.736872	0.0781565	0.979071
Hoxd13	0.676835	0.0788679	0.979071
Zfat	0.789478	0.0823344	0.979071
Hoxc9	1.20948	0.0861717	0.979071
Wdr43	0.757718	0.0889875	0.979071
Hoxd11	0.754883	0.089591	0.979071
Snai1	0.682901	0.0906004	0.979071
Insm1	0.78471	0.0969977	0.979071
Ubn2	0.939249	0.0970137	0.979071
Bcor	1.38339	0.0992213	0.979071
Thrb	0.67994	0.102775	0.979071
Gli1	1.45587	0.102895	0.979071
Jph2	0.677646	0.10396	0.979071
Crtc2	0.752588	0.106165	0.979071
Wiz	0.826424	0.106689	0.979071
Sfmbt1	0.73246	0.107427	0.979071
Foxg1	1.36024	0.108248	0.979071
E2f4	0.702427	0.108353	0.979071
Ubn1	1.29726	0.111229	0.979071
Myt1l	0.810292	0.111661	0.979071
Myb	0.612378	0.115019	0.979071
Kdm4a	1.32349	0.121129	0.979071
Mafb	1.17976	0.123517	0.979071
Eed	1.16156	0.127927	0.979071
Zfp449	0.788003	0.128411	0.979071
Magi1	0.756485	0.130264	0.979071
Mta1	0.763191	0.130406	0.979071
Phf19	0.725186	0.130985	0.979071
Nkx2-5	0.71194	0.133035	0.979071
Nr1i2	0.798754	0.137907	0.979071
Kdm5c	0.799732	0.139763	0.979071
Kdm6b	1.20154	0.143807	0.979071
Arnt2	0.760181	0.145558	0.979071
Irf2	1.25842	0.146911	0.979071
Mfsd11	0.743019	0.148812	0.979071
Foxp1	0.757142	0.148814	0.979071
Supt5h	0.703358	0.149357	0.979071
Tbl1x	0.725221	0.151521	0.979071
Ncaph2	0.773245	0.152768	0.979071
Foxo3	0.766622	0.153287	0.979071
Msl2	0.964011	0.155528	0.979071
Kat5	0.786108	0.15615	0.979071
Supt16h	0.590605	0.157373	0.979071
Pcgf2	0.727439	0.158835	0.979071
Rad23b	0.800334	0.159108	0.979071
Vsx2	0.816082	0.159682	0.979071
Pitx1	0.762234	0.160113	0.979071
Smarca5	0.83805	0.161164	0.979071
Myo1c	1.1125	0.164317	0.979071
Npas3	0.749959	0.17217	0.979071
Setd1a	0.81417	0.17296	0.979071
Pou2f3	0.76486	0.173039	0.979071
Cebpd	0.739415	0.174282	0.979071
Dpep2	0.791424	0.17926	0.979071
Stag1	0.821921	0.183137	0.979071
Aire	1.38094	0.185958	0.979071
Myf5	0.766597	0.186929	0.979071
Pdx1	1.37681	0.187443	0.979071
Nfyb	0.681955	0.190796	0.979071
Nkx6-1	0.76583	0.197465	0.979071
Cat	0.815121	0.198482	0.979071
Kdm5a	0.816054	0.203439	0.979071
Chaf1b	0.784716	0.205062	0.979071
Cdk6	0.802667	0.206944	0.979071
Pou3f3	0.631847	0.206988	0.979071
Top2b	0.836107	0.208404	0.979071
Arid3a	0.811948	0.212127	0.979071
Rtf1	1.20282	0.213818	0.979071
Ppard	1.21058	0.214042	0.979071
Gabpa	0.840444	0.216554	0.979071
Sirt1	0.910731	0.216769	0.979071
Zfp64	0.826368	0.217794	0.979071
Npas4	0.785685	0.21904	0.979071
Rybp	0.804608	0.219837	0.979071
Prdm14	0.781832	0.221337	0.979071
Cdk8	0.827463	0.22363	0.979071
Bhlhe41	1.23595	0.227481	0.979071
Hif1a	0.825836	0.230229	0.979071
Zfp217	0.769471	0.232531	0.979071
Anp32e	1.01973	0.236328	0.979071
Nfil3	0.77317	0.237332	0.979071
Ubtf	0.730033	0.238616	0.979071
Thap1	0.81423	0.240386	0.979071
Dpf2	1.0675	0.241406	0.979071
Morc3	0.7828	0.24395	0.979071
Stra8	0.85097	0.24612	0.979071
Nelfe	0.799119	0.250571	0.979071
Arid1a	0.796485	0.251198	0.979071
Brd2	0.835014	0.251294	0.979071
Atf4	0.784056	0.255569	0.979071
Dmrtb1	1.3193	0.261037	0.979071
Tead2	0.886024	0.262766	0.979071
Ruvbl2	0.940332	0.263175	0.979071
Sigmar1	0.722891	0.265369	0.979071
Kansl3	0.941942	0.269297	0.979071
Lmnb1	0.866051	0.272222	0.979071
Kdm4c	0.846085	0.273588	0.979071
Ahr	0.83896	0.274301	0.979071
Prdm15	0.782195	0.2749	0.979071
Tcf7	0.819366	0.275182	0.979071
Auts2	0.824032	0.275876	0.979071
Rag2	0.822603	0.278657	0.979071
Nfe2	1.24781	0.278816	0.979071
Tbx21	0.854395	0.279737	0.979071
Erf	0.861325	0.281242	0.979071
Dpep3	0.802076	0.284757	0.979071
Tbpl1	0.817496	0.287147	0.979071
Ncoa3	0.794188	0.290911	0.979071
Rsf1	0.927406	0.291143	0.979071
Elob	0.846518	0.296246	0.979071
Klf6	1.26503	0.296302	0.979071
Bmi1	1.02781	0.297176	0.979071
Lhx1	1.24869	0.297222	0.979071
Rfx3	0.843771	0.300022	0.979071
Erg	0.841461	0.302395	0.979071
Pax3	1.06907	0.303604	0.979071
Xbp1	0.795183	0.30383	0.979071
Hnf4a	0.806776	0.303909	0.979071
Hey2	0.861669	0.304985	0.979071
Hoxa13	1.23351	0.306184	0.979071
Foxk1	0.796492	0.307671	0.979071
Tet3	0.796684	0.308427	0.979071
Tcf7l1	0.813444	0.311056	0.979071
Crx	0.757286	0.314672	0.979071
Gsk3b	1.0798	0.31487	0.979071
Rora	0.788993	0.318867	0.979071
Etv4	0.81296	0.320876	0.979071
Kmt2b	0.842049	0.321007	0.979071
Kdm1a	0.846294	0.322517	0.979071
Kmt2d	0.838615	0.324148	0.979071
Lin28a	0.999444	0.324215	0.979071
Cdk9	0.821373	0.32713	0.979071
Kdm2b	0.875918	0.328774	0.979071
L3mbtl2	0.792495	0.332398	0.979071
Kdm2a	0.848381	0.336234	0.979071
Sim2	0.841767	0.338122	0.979071
Meis1	0.97256	0.339239	0.979071
Ezh1	0.843849	0.349505	0.979071
Ell3	0.871532	0.35083	0.979071
Sumo2	0.928328	0.35095	0.979071
Pax7	0.895003	0.351557	0.979071
Nrf1	0.912111	0.351787	0.979071
Nup98	0.895373	0.355857	0.979071
Gfi1b	1.04781	0.356031	0.979071
Supt6h	0.777052	0.356921	0.979071
Cbx8	0.845755	0.357788	0.979071
Cbx3	0.836077	0.358102	0.979071
Foxa2	0.85866	0.358109	0.979071
Sp5	1.48662	0.360508	0.979071
Rcor2	0.849637	0.362519	0.979071
Hnrnpu	0.853244	0.364629	0.979071
Hdac4	0.995278	0.367656	0.979071
Ing1	1.33289	0.367782	0.979071
Epop	0.845566	0.371293	0.979071
Zmiz1	0.781927	0.371818	0.979071
Foxl2	0.840482	0.372247	0.979071
Thra	0.826036	0.374803	0.979071
Neurod1	0.897872	0.377639	0.979071
Rara	0.838811	0.380321	0.979071
Sall4	0.888961	0.383243	0.979071
Chd4	0.888485	0.383331	0.979071
Prdm9	0.620149	0.384058	0.979071
Kdm5b	0.845961	0.38538	0.979071
Ascl2	0.846801	0.386958	0.979071
Shox2	0.835652	0.387414	0.979071
Ino80	1.10476	0.389901	0.979071
Pou2f1	0.867313	0.390098	0.979071
Rfx2	1.17029	0.390302	0.979071
Stfa1	1.14407	0.391506	0.979071
Jarid2	0.849173	0.391768	0.979071
Cux2	0.961118	0.393691	0.979071
Dmap1	0.908771	0.394041	0.979071
Stat4	0.842114	0.394388	0.979071
Zbtb2	0.777008	0.39491	0.979071
Mta2	0.887536	0.399148	0.979071
Brd9	0.848727	0.400594	0.979071
Gata4	0.838265	0.403189	0.979071
Atrx	0.953731	0.404922	0.979071
Nkx3-2	0.882059	0.405144	0.979071
Dmrt1	1.11823	0.408702	0.979071
Ccny	0.829695	0.408753	0.979071
Znf281	0.962365	0.409168	0.979071
Ebf2	0.866981	0.411886	0.979071
Cebpe	1.06918	0.412601	0.979071
Men1	0.862858	0.415444	0.979071
Elf1	0.856051	0.415626	0.979071
Zfp809	1.17726	0.416879	0.979071
Ogt	0.879998	0.418893	0.979071
Batf	0.863071	0.420564	0.979071
Wt1	0.908454	0.421992	0.979071
Prdm5	0.921734	0.423383	0.979071
Bach1	0.907794	0.423714	0.979071
Hoxc12	0.912741	0.424989	0.979071
Dnmt1	1.45112	0.42608	0.979071
Tfap4	0.860562	0.426372	0.979071
Maf	0.798088	0.42699	0.979071
Zkscan1	1.30267	0.427718	0.979071
Pgr	0.859428	0.429257	0.979071
Pax6	0.88712	0.429657	0.979071
Gtf2b	0.877238	0.435091	0.979071
Elk4	1.15369	0.438991	0.979071
Acss2	0.87203	0.439602	0.979071
Sall1	0.951213	0.440127	0.979071
Arid4b	0.819852	0.44023	0.979071
Mtf2	0.805111	0.44041	0.979071
Yy1	0.897554	0.441407	0.979071
Sin3a	0.843968	0.444027	0.979071
Baz1a	1.64109	0.444944	0.979071
Hnf1b	0.961723	0.446117	0.979071
Smad2	0.87867	0.447648	0.979071
Pou3f2	0.850952	0.450544	0.979071
Ep300	0.904504	0.450712	0.979071
Arntl	0.910274	0.452262	0.979071
Sox3	0.870359	0.452503	0.979071
E2f1	0.852482	0.453132	0.979071
Fosl1	1.02443	0.453516	0.979071
Chaf1a	1.02875	0.453995	0.979071
Hcfc1	0.865885	0.454284	0.979071
Parp1	1.21663	0.455621	0.979071
Smc3	0.929847	0.456293	0.979071
Foxp3	0.910655	0.456975	0.979071
Sp9	1.06527	0.459401	0.979071
Med1	0.8716	0.464509	0.979071
Jmjd1c	1.28279	0.464861	0.979071
Smad4	0.892025	0.466485	0.979071
Bcl11b	0.912772	0.46652	0.979071
Gata6	1.06553	0.47083	0.979071
Hes5	0.980094	0.47198	0.979071
Fosb	0.891877	0.47199	0.979071
Chd7	0.902425	0.474615	0.979071
Batf3	0.891946	0.477895	0.979071
Mafg	0.836003	0.479712	0.979071
Satb1	0.920484	0.480268	0.979071
Crebbp	0.886066	0.482783	0.979071
Dux	1.12531	0.482971	0.979071
Prdm13	0.877558	0.483469	0.979071
Ikzf1	0.890994	0.485012	0.979071
Nkx3-1	0.842827	0.485455	0.979071
Yap1	0.871398	0.485482	0.979071
Creb1	0.907824	0.485595	0.979071
Lhx3	0.85738	0.4861	0.979071
Nelfa	0.867961	0.486787	0.979071
Znf24	0.883644	0.488164	0.979071
Gfi1	0.900064	0.48853	0.979071
Grhl2	0.84823	0.489357	0.979071
Maff	0.81631	0.490276	0.979071
Ehf	1.22133	0.490421	0.979071
Dppa2	0.949601	0.490722	0.979071
Thap11	1.27805	0.491417	0.979071
Pknox1	0.947205	0.494267	0.979071
Hnf4g	0.800703	0.495644	0.979071
Rbfox2	0.855819	0.496318	0.979071
Cbx7	0.86859	0.496496	0.979071
Bach2	0.885786	0.496827	0.979071
Zbtb17	0.993223	0.496858	0.979071
Nipbl	0.912853	0.498287	0.979071
Foxf1	0.892291	0.499187	0.979071
Purb	0.898439	0.500703	0.979071
Znf319	1.47246	0.503322	0.979071
Kmt2a	0.891469	0.503772	0.979071
Ncoa2	0.863108	0.504159	0.979071
Zfx	0.978442	0.509408	0.979071
Six2	0.897141	0.509809	0.979071
Rfx1	0.900104	0.510809	0.979071
Gli3	1.43008	0.511025	0.979071
Junb	0.875165	0.511518	0.979071
Tex10	0.965678	0.512124	0.979071
Usf1	1.09743	0.513388	0.979071
Irf4	0.890403	0.514939	0.979071
Sap18	0.929801	0.517792	0.979071
Aff3	0.90725	0.520847	0.979071
Hey1	0.929015	0.521062	0.979071
Mafk	0.883934	0.522337	0.979071
Capg	0.903166	0.522893	0.979071
Gata3	0.8995	0.527446	0.979071
Tbx6	0.895869	0.529024	0.979071
Pcgf6	0.90721	0.529425	0.979071
Znf143	0.857038	0.531577	0.979071
Stat2	0.909914	0.533703	0.979071
Srsf1	0.824928	0.535244	0.979071
Elf5	0.897526	0.538833	0.979071
Rorc	0.84649	0.53983	0.979071
Gata2	0.913346	0.540791	0.979071
Smarcc2	2.13255	0.548695	0.979071
Ar	0.87872	0.549019	0.979071
Mitf	0.943154	0.549424	0.979071
Hoxa9	0.868402	0.552414	0.979071
Stag2	0.928469	0.552751	0.979071
Hlf	1.08221	0.556897	0.979071
Zic2	0.918452	0.556931	0.979071
Otx2	0.85699	0.557997	0.979071
Rbbp4	0.867427	0.558502	0.979071
Smad1	1.07201	0.559056	0.979071
Nr1h2	0.830186	0.559882	0.979071
Taf12	0.871076	0.560172	0.979071
Kat8	1.0061	0.561928	0.979071
Nfya	0.893246	0.562833	0.979071
Hdac3	0.85639	0.566171	0.979071
Srf	0.910046	0.567717	0.979071
Setdb1	1.00027	0.56956	0.979071
Tbr1	0.966213	0.57231	0.979071
Etv6	0.931618	0.572494	0.979071
Kdm3a	0.924846	0.573699	0.979071
Tox	0.931571	0.574135	0.979071
Kdm6a	0.895314	0.576412	0.979071
Prop1	0.787194	0.576617	0.979071
Ezh2	0.931154	0.57717	0.979071
Sap130	0.851365	0.578236	0.979071
Trim28	0.990274	0.579367	0.979071
Trim33	0.903106	0.580582	0.979071
Dppa4	0.957248	0.58087	0.979071
Hdac2	0.895433	0.581307	0.979071
Egr2	0.958207	0.58255	0.979071
E2f3	1.05196	0.58276	0.979071
Ppara	0.879927	0.58476	0.979071
Isx	0.899115	0.584796	0.979071
Tfe3	0.882301	0.586294	0.979071
Nbn	1.05879	0.586693	0.979071
Sin3b	0.91099	0.588068	0.979071
Cdx2	0.879168	0.588297	0.979071
Eomes	0.87114	0.590915	0.979071
Rnf2	0.900722	0.59312	0.979071
Phrf1	0.902548	0.59459	0.979071
Tcf12	0.917713	0.596758	0.979071
Esr2	1.04885	0.596819	0.979071
Zic3	0.925777	0.599394	0.979071
Pbx1	1.01544	0.600674	0.979071
Tgif1	0.994327	0.601515	0.979071
Mef2c	0.871058	0.603029	0.979071
Dlx3	0.818746	0.606565	0.979071
Tp53	0.905403	0.610549	0.979071
Utp6	0.942761	0.612319	0.979071
Ash2l	0.889253	0.613651	0.979071
Tcf3	0.930951	0.614111	0.979071
Sox9	0.91922	0.614137	0.979071
Onecut2	0.929376	0.614535	0.979071
Smarcc1	0.890482	0.614988	0.979071
Sp7	0.923734	0.615141	0.979071
Klf15	1.11573	0.615548	0.979071
Kmt2c	0.905989	0.617313	0.979071
Pbrm1	0.869352	0.620009	0.979071
PcgF3	1.24199	0.621454	0.979071
Elk1	1.11175	0.621632	0.979071
Smad3	0.872174	0.623543	0.979071
Ctcfl	0.958138	0.626216	0.979071
Smc5	0.889388	0.626608	0.979071
Rai1	0.976512	0.627243	0.979071
Neurog2	0.955323	0.629317	0.979071
Pou3f1	0.812484	0.629858	0.979071
Chd2	1.09782	0.632022	0.979953
Hand1	0.922656	0.638295	0.984691
Bhlha15	0.949511	0.641637	0.984691
Cxxc1	0.889386	0.644902	0.984691
Creld1	0.937916	0.645205	0.984691
Myod1	0.901241	0.652784	0.984691
Ascl1	0.888375	0.654421	0.984691
Onecut1	0.886957	0.654979	0.984691
Myc	0.901593	0.65863	0.984691
Mycn	0.956824	0.659578	0.984691
Ebf1	0.931659	0.659693	0.984691
Myog	0.931993	0.660018	0.984691
Hoxb5	1.73945	0.663269	0.984691
Rarb	0.913239	0.663626	0.984691
Rag1	0.905772	0.666744	0.984691
Tet2	0.937236	0.66722	0.984691
Pcgf1	1.02065	0.669097	0.984691
Hivep3	0.947664	0.669404	0.984691
T	0.974876	0.670428	0.984691
Aurkb	0.979178	0.671361	0.984691
Tbp	0.890601	0.672761	0.984691
Tet1	0.9767	0.67527	0.984691
Irf5	1.08103	0.677771	0.984691
Smarcad1	0.942577	0.679155	0.984691
Sox4	0.937415	0.680559	0.984691
Mef2a	0.917659	0.682642	0.984691
Smyd3	0.969023	0.682823	0.984691
Stat1	0.917603	0.683604	0.984691
Kansl1	0.974763	0.684459	0.984691
Stat5a	0.890369	0.68667	0.984691
Ikzf2	0.883216	0.693102	0.984691
Msl1	1.10947	0.696233	0.984691
Pax5	0.945074	0.697491	0.984691
Sox2	0.923827	0.697669	0.984691
Sox17	0.897228	0.697709	0.984691
Tal1	0.925008	0.698285	0.984691
Osr1	1.1264	0.699037	0.984691
Ppargc1a	1.04288	0.699068	0.984691
Lhx2	0.937978	0.69917	0.984691
Six4	0.998486	0.700467	0.984691
Sox6	1.0236	0.70235	0.984691
Carm1	1.12255	0.702407	0.984691
Nfyc	0.947224	0.705483	0.984691
Taf1	0.969759	0.7059	0.984691
Taf9b	1.01205	0.706873	0.984691
Hsf1	0.952307	0.707245	0.984691
Tfap2a	0.906908	0.715187	0.985024
Etv5	0.934204	0.716434	0.985024
Asxl1	0.878307	0.71688	0.985024
Nfe2l2	0.990511	0.718325	0.985024
Nfib	0.871571	0.718847	0.985024
Cdk7	1.06423	0.719981	0.985024
Ncapd3	0.915534	0.721777	0.985024
Abcc9	0.932364	0.722538	0.985024
Ncor1	1.02575	0.723241	0.985024
Notch1	0.975307	0.723527	0.985024
Neurod2	0.95564	0.725874	0.986033
Snai2	1.62971	0.728703	0.98769
Ruvbl1	0.966528	0.732729	0.99029
Usf2	1.02796	0.734097	0.99029
Zeb1	0.999414	0.738265	0.99029
Sumo1	1.14728	0.738788	0.99029
Nsd3	0.953782	0.740217	0.99029
Sox10	1.00862	0.741012	0.99029
Srsf2	1.05708	0.742457	0.99029
Rxra	0.959363	0.744263	0.99029
Zfpm1	1.09019	0.746173	0.99029
Dnmt3b	0.997938	0.748518	0.99029
Nfatc2	1.03453	0.754099	0.99029
Hnf1a	1.05553	0.760021	0.99029
Utp3	1.12146	0.761878	0.99029
Olig2	0.915215	0.764605	0.99029
Elf4	0.972769	0.771681	0.99029
Stat5b	0.911151	0.771879	0.99029
Runx1	0.916016	0.773171	0.99029
Ctcf	0.96129	0.773473	0.99029
Stat3	0.91962	0.774396	0.99029
Dnmt3a	1.06368	0.774412	0.99029
Ncor2	0.871592	0.777554	0.99029
Esr1	0.913227	0.782609	0.99029
Suz12	0.959045	0.78402	0.99029
Ep400	0.873894	0.787799	0.99029
Pex2	0.91823	0.79008	0.99029
Esrrb	0.924852	0.790338	0.99029
Baz1b	1.03698	0.79103	0.99029
Maz	0.91534	0.794534	0.99029
Nr1d2	0.891763	0.795509	0.99029
Pou5f1	0.952915	0.795601	0.99029
Esrra	0.914658	0.796036	0.99029
Nr3c1	0.930139	0.796761	0.99029
Bhlhe40	0.942605	0.799833	0.99029
Zfp57	1.06643	0.800527	0.99029
Usp16	0.958412	0.800659	0.99029
Hand2	0.933802	0.802268	0.99029
Nr4a1	1.02632	0.803071	0.99029
Dpy30	0.947802	0.804151	0.99029
Nr1h4	1.00151	0.806212	0.99029
Brca1	0.930877	0.806598	0.99029
Irf8	0.931577	0.808019	0.99029
Brd3	1.12727	0.818821	0.99029
Runx3	0.994757	0.82027	0.99029
Tbx5	0.922704	0.821062	0.99029
Rest	0.97059	0.821754	0.99029
Nanog	0.976179	0.822114	0.99029
Tcf7l2	0.894133	0.823026	0.99029
Lyl1	1.00793	0.82444	0.99029
Spi1	0.971015	0.825095	0.99029
Pias2	1.20518	0.825193	0.99029
Irf7	0.952165	0.829273	0.99029
Runx2	0.934352	0.831484	0.99029
Relb	1.02011	0.831773	0.99029
Rbpjl	1.0523	0.832147	0.99029
Vdr	0.948421	0.832698	0.99029
Fos	0.940826	0.833459	0.99029
Mxi1	0.971744	0.834001	0.99029
Brd4	0.926176	0.8349	0.99029
Nr1d1	0.936711	0.835866	0.99029
Rad51	1.01452	0.837379	0.99029
Srebf1	0.920527	0.8399	0.99029
Max	0.955208	0.840272	0.99029
Med23	0.938728	0.843811	0.99029
Klf4	0.93517	0.843993	0.99029
Ets1	0.930416	0.845256	0.99029
Taf2	0.975417	0.845354	0.99029
Utf1	1.03631	0.846695	0.99029
Na	1.0296	0.849877	0.99029
Tfcp2l1	0.890891	0.850107	0.99029
Mybl1	1.02878	0.850759	0.99029
Fosl2	0.920047	0.855924	0.99029
Smarca4	0.997593	0.857546	0.99029
Klf5	0.955659	0.85799	0.99029
Bcl6	1.38161	0.858684	0.99029
Dr1	1.89194	0.861713	0.99029
Pcna	1.07155	0.862403	0.99029
Zfp384	1.21741	0.867897	0.99029
Fezf2	1.00864	0.869582	0.99029
Tfap2c	1.14358	0.870344	0.99029
Foxa1	0.975303	0.872214	0.99029
Med12	0.935496	0.874572	0.99029
Twist2	0.998423	0.876564	0.99029
Tead4	0.902846	0.877449	0.99029
Nfe2l1	0.906008	0.878193	0.99029
Sinhcaf	1.04887	0.879658	0.99029
Plagl1	1.00935	0.881624	0.99029
Prox1	0.914142	0.882141	0.99029
Cebpb	0.989831	0.893815	0.99029
Dmc1	0.982274	0.893872	0.99029
Nup153	1.05393	0.894252	0.99029
Sox30	1.10048	0.8945	0.99029
Jund	0.961128	0.899872	0.99029
Fli1	0.967093	0.899918	0.99029
Phf5a	1.03747	0.900335	0.99029
Atf2	0.990085	0.903681	0.99029
Ndufs2	0.974129	0.90383	0.99029
Cebpg	0.904119	0.904664	0.99029
Lmo2	0.947142	0.905535	0.99029
Terf2ip	0.923599	0.909148	0.99029
Med26	0.930165	0.909251	0.99029
Hes1	0.967823	0.91172	0.99029
Nrdc	0.900651	0.911777	0.99029
Irf1	0.985995	0.913233	0.99029
Atoh1	1.0047	0.914911	0.99029
Ssrp1	0.968261	0.916895	0.99029
Rela	0.950959	0.917751	0.99029
Gata1	0.987214	0.919352	0.99029
Zic1	1.01521	0.920382	0.99029
Mecp2	1.13379	0.920626	0.99029
Tbx3	1.03262	0.921066	0.99029
Prdm16	0.933156	0.922115	0.99029
Smc1a	0.977185	0.928517	0.99029
Hdac1	0.994444	0.92926	0.99029
Klf1	1.01738	0.930541	0.99029
Anpep	0.964027	0.930564	0.99029
Btaf1	1.78631	0.931794	0.99029
Mcrs1	1.06819	0.931841	0.99029
Ldb1	0.966892	0.932998	0.99029
Chd1	1.03268	0.933538	0.99029
Foxn1	1.1575	0.934978	0.99029
Jun	0.956691	0.935681	0.99029
Sirt6	0.955714	0.936505	0.99029
Tp63	1.03955	0.937243	0.99029
Rad21	0.948485	0.941095	0.99029
Irf3	0.957506	0.941371	0.99029
Stat6	0.979705	0.943061	0.99029
Ccl5	1.09822	0.943266	0.99029
Nfia	0.958122	0.943662	0.99029
Egr1	1.04253	0.947411	0.99029
Cebpa	0.973649	0.947668	0.99029
Atf7	0.997961	0.948576	0.99029
Hoxb4	0.950488	0.950734	0.99029
Pparg	0.951355	0.955531	0.99029
Ptf1a	0.960442	0.956506	0.99029
Kat2a	1.04109	0.958524	0.99029
Lef1	1.01178	0.958663	0.99029
Phf6	1.0406	0.958995	0.99029
Hexim1	0.982901	0.959319	0.99029
Rpa2	1.19936	0.960294	0.99029
Ikzf3	0.986199	0.960474	0.99029
Nr6a1	0.954029	0.963924	0.99029
Nkx2-2	0.990954	0.965393	0.99029
Clock	0.945271	0.965767	0.99029
Esrrg	0.906711	0.966459	0.99029
Prdm1	1.00143	0.967081	0.99029
Zbtb16	0.993989	0.967404	0.99029
Atf3	0.973588	0.96771	0.99029
Rbpj	0.960584	0.973247	0.994299
Isl1	1.07137	0.977104	0.995353
Leo1	0.899223	0.978594	0.995353
Klf3	1.00383	0.979142	0.995353
Nkx2-1	0.918659	0.984981	0.997734
Nr1h3	0.934447	0.985002	0.997734
Rcor1	0.928447	0.98943	0.997734
Tead1	1.03833	0.989747	0.997734
Nr5a2	0.949118	0.991736	0.997734
Dlx5	0.977228	0.994502	0.997734
Ctnnb1	1.12639	0.995933	0.997734
Znf652	1.00323	0.995981	0.997734
Sp1	0.982628	0.997264	0.997734
Gps2	1.00332	0.997734	0.997734
